# Rejuvenation capacity of genetic versus human-optimized chemical reprogramming in cellular aging models

**DOI:** 10.1101/2025.11.27.690966

**Authors:** Omer Can Ergul, Tamer Onder

## Abstract

Cellular reprogramming with transient OSKM expression can reverse aging phenotypes, but genetic factor delivery introduces heterogeneous expression, reprogramming-associated stress, and barriers for therapeutic use. Small-molecule chemical reprogramming is an alternative, yet its performance relative to genetic approaches in human cells is unresolved. We directly compared a human-optimized chemical reprogramming protocol with doxycycline-inducible OSKM in progerin-induced aged fibroblasts and primary fibroblasts from donors over 85. Both reprogramming methods reduced senescence, mitochondrial ROS, and age-associated gene expression, with chemical reprogramming matching or exceeding OSKM efficacy. The two approaches, however, followed distinct trajectories. OSKM generated heterogeneous populations, including subsets acquiring pluripotency markers while others retained fibroblast identity. Chemical reprogramming produced uniform CD13-low populations without pluripotency marker induction. OSKM induced acute senescence that required a chase period to resolve, whereas chemical reprogramming lowered senescence during active treatment. In old fibroblasts, chemical reprogramming reversed multiple aging hallmarks while preserving fibroblast identity and avoiding telomerase activation. These results show that human-optimized chemical reprogramming can rejuvenate aged human fibroblasts with comparable efficacy to OSKM while generating more homogeneous outcomes and lower cellular stress, supporting small-molecule approaches as promising avenues for therapeutic rejuvenation.
