## Supplementary data for "Rejuvenation capacity of genetic versus human-optimized chemical reprogramming in cellular aging models"

### Sheet: Materials and Reagents
Materials and Reagents List
Reprogramming Chemicals
Chemical Name	Company	Catalog Number	Target/Function
CHIR-99021	MedChemExpress	HY-10182	GSK3β inhibitor
616452 (RepSox)	MedChemExpress	HY-13012	TGF-β/ALK5 inhibitor
WM-8014	MedChemExpress	HY-102060	MOZ inhibitor
AM095 free acid	MedChemExpress	HY-16040	LPA1 receptor agonist
Pinometostat (EPZ5676)	MedChemExpress	HY-15593	DOT1L inhibitor
TTNPB	MedChemExpress	HY-15682	Pan-RAR agonist
Ruxolitinib	MedChemExpress	HY-50856	JAK1/2 inhibitor
JNK-IN-8	MedChemExpress	HY-13319	JNK inhibitor
DZNep (3-Deazaneplanocin A)	MedChemExpress	HY-12186	EZH2 inhibitor
VTP50469	MedChemExpress	HY-114162	Menin-MLL inhibitor
A-485	MedChemExpress	HY-107455	p300/CBP inhibitor
AKT kinase inhibitor	MedChemExpress	HY-10249	AKT inhibitor
EZM0414 (SETD2-IN-1)	MedChemExpress	HY-136328	SETD2 inhibitor
SAG	MedChemExpress	HY-12848	Smo Receptor agonist
Antibodies
Antibody	Clone/Conjugate	Company	Catalog Number
Anti-human TRA-1-60	PE	BioLegend	330610
Anti-human CD13	PE	BioLegend	301704
Rabbit anti-human H3K27me3 (C36B11)	-	Cell Signaling	#9733
Goat anti-rabbit Alexa fluor 594	Alexa fluor 594	Invitrogen	R37117
Cell Culture Reagents
Reagent Name	Company	Catalog Number
KnockOut Serum Replacement (KOSR)	Thermo Fisher	10828028
KnockOut DMEM	Thermo Fisher	10829018
MEM Non-Essential Amino Acids (100X)	Thermo Fisher	11140050
GlutaMAX Supplement	Thermo Fisher	35050061
%0.05 Trypsin - EDTA	Multicell	325-542 EL
High Glucose DMEM	Multicell	319-005 CL
FBS	BioWest	S1520
tet-Free FBS	BioSera	FB-1001T
Senescence and ROS Detection Reagents
Reagent	Company	Catalog Number	Application
C12FDG (5-Dodecanoylaminofluorescein Di-β-D-Galactopyranoside)	MedChemExpress	HY-126839	SA-β-gal detection
Bafilomycin A1	MedChemExpress	HY-100558	Lysosomal inhibitor (for β-gal assay)
MitoSOX Red	Target Mol	T75342	Mitochondrial ROS detection

### Sheet: qPCR Primers
qPCR Primers
Gene Name	Forward Primer Sequence	Reverse Primer Sequence
β-actin	GGAGGAGCAATGATCTTGAT	TGAAGTGTGACGTGGACATC
hp16/ CDKN2A	CCCAACGCACCGAATAGTTA	ACCAGCGTGTCCAGGAAG
hp21/CDKNIA	GTCACTGTCTTGTACCCTTGTG	CGGCGTTTGGAGTGGTAGAAA
h ATF3	TGCTCAGAGAAGTCGGAAGAA	TGGCACAAAGTTCATAGGGCA
h MMP13	ACTGAGAGGCTCCGAGAAATG	GAACCCCGCATCTTGGCTT
h ISG15	AGCCATGGGCTGGGA	CGATCTTCTGGGTGATCTGC
h SUN2	GAAGGCCCGTTTTGTTCAGT	CCCTGAAGAGAATCTGAAGGC
h TERT	GGCACGGCTTTTGTTCAGAT	ACATGCGTGAAACCTGTACG
h COL1A1	GGCCCTCAAGGTTTCCAAGG	CACCCTGTGGTCCAACAACTC
h MDM2	TCCCAGCCTAGGTTTCAGAC	AACACGGAGCTTGAGAGGAA
h PUMA	GACCTCAACGCACAGTACGAG	AGGAGTCCCATGATGAGATTGT

### Sheet: Donor Lines
Line	Age
Old line 1	86
Old line 2	90
Old line 3	86
Old line 4	83
Young line 1 (Progerin model)	22
Young line 2 (Fig 2 Cell stress analysis)	25
